# Size-dependent nucleus-vacuole interactions in budding yeast demonstrate a role for steric packing in organelle shape and positioning

**DOI:** 10.64898/2026.05.08.723889

**Authors:** Mary Mirvis, Oghosa H. Akenuwa, Irene Tan, Christopher T. Lee, Wallace F. Marshall

## Abstract

Although organelles are often studied one at a time, whole-cell imaging studies show that organelles take up a large part of the cell volume such that they are crowded together. Here we use whole cell soft X-ray tomography imaging to investigate how such crowding affects organelle size scaling, position, and shape, focusing on the nucleus and vacuole of budding yeast. We find that, as the vacuole enlarges beyond normal range, the nucleus loses its normal scaling relation with respect to cell volume, becomes displaced from its normal position near the cell center, and becomes progressively deformed from a sphere into a pancake shape. Using a whole-cell integrated shape modeling framework, we find that these changes are statistically correlated and give rise to distinct modes in cell organization space. Using a simplified mechanical model for two initially spherical compartments contained inside a confined intracellular space, we are able to recapitulate the effects seen in the experimental data, indicating that these observations are consistent with a purely mechanical interaction. Taken together, our work indicates that, in addition to the well-known protein-based organelle-organelle interactions, physical steric packing of organelles inside a limited cellular volume also plays a large role in the inter-organelle relationships and the overall geometry of the cell.
