## Supplementary material for "Size-dependent nucleus-vacuole interactions in budding yeast demonstrate a role for steric packing in organelle shape and positioning": Table 1

### Sheet: Sheet1
Cell	1	2	3	4	5	6	7	8	9
Vac:Cell (+/- 1 std: 0.103-0.269)	0.119	0.142	0.163	0.245	0.382	0.408	0.462	0.508	0.52
Nuc:Cell (+/- 1 std: 0.041-0.070)	0.058	0.019	0.067	0.04	0.02	0.042	0.033	0.021	0.025
Vac Sphericity (+/- 1 std: 0.603-0.670)	0.646	0.647	0.666	0.362	0.649	0.654	0.638	0.651	0.546
Nuc Sphericity (+/- 1 std: 0.611-0.665)	0.651	0.522	0.689	0.651	0.616	0.59	0.497	0.626	0.546
N-C normalized distance (um) (+/- 1 std: 0.178-0.257um))	0.167	0.182	0.193	0.218	0.237	0.288	0.256	0.308	0.276
