## Supplemental Table S1 for "Size-dependent nucleus-vacuole interactions in budding yeast demonstrate a role for steric packing in organelle shape and positioning"

### Sheet: Fig S1
	Cell Volume (um^3)			Vacuole Sum Volume (um^3)			Nucleus Volume (um^3)			LD Sum Volume (um^3)
	All	Normal V:C (<0.27)	High V:C (<0.27)	All	Normal V:C (<0.27)	High V:C (<0.27)	All	Normal V:C (<0.27)	High V:C (<0.27)	All	Normal V:C (<0.27)	High V:C (<0.27)
N	490	428	62	490	428	62	490	428	62	490	428	62
Mean	27.8357	25.4133	44.5583	5.93975	4.43702	16.3134	1.48161	1.45538	1.66263	0.0880642	0.0853079	0.107091
STD	11.7049	7.98166	18.0815	6.13153	2.49991	11.5071	0.511341	0.504616	0.52483	0.0455545	0.0445423	0.0482321
Min	10.0665	10.0665	25.2024	0.31167	0.31167	7.24005	0.42219	0.42219	0.51294	0.00381	0.00543	0.00381
0.25	20.4866	19.6639	34.4884	2.65132	2.49821	10.2092	1.11539	1.08538	1.24253	0.0571575	0.05346	0.07509
0.5	26.125	24.7299	40.6443	4.57525	4.11203	12.75	1.47024	1.44792	1.67117	0.0848325	0.082095	0.0938836
0.75	32.8341	31.1822	44.8448	7.22989	5.98155	16.0112	1.82242	1.7864	1.99024	0.11481	0.111653	0.141182
Max	115.481	64.5029	115.481	64.6517	16.1963	64.6517	2.97705	2.97705	2.93322	0.3069	0.3069	0.249639
Shapiro-Wilk statistic	0.829835	0.980249	0.743673	0.598509	0.958898	0.633312	0.992415	0.991973	0.984349	0.970493	0.967954	0.964787
Shapiro-Wilk p-value	1.89754e-22	1.41636e-05	4.57823e-09	4.06398e-32	1.46292e-09	3.54117e-11	0.0136988	0.0208081	0.614966	2.26941e-08	4.6058e-08	0.0723031
Parametricity	nonparametric	nonparametric	nonparametric	nonparametric	nonparametric	nonparametric	nonparametric	nonparametric	parametric	nonparametric	nonparametric	parametric
	Significance Tests (Mann-Whitney U Test)
	Cell normVC vs highVC	Vacuole normVC vs highVC	Nucleus normVC vs highVC	LD normVC vs highVC
Test Statistic	2479	403	10395	9730
p-value	4.02856e-25	5.12161e-35	0.00583848	0.000686502
Significant (p<0.05)	S	S	S	S
